# Interaction of 14-3-3I and CDPK1 mediates the growth of human malaria parasite

**DOI:** 10.1101/2020.01.14.906479

**Authors:** Ravi Jain, Pinki Dey, Sakshi Gupta, Soumya Pati, Arnab Bhattacherjee, Manoj Munde, Shailja Singh

## Abstract

Scaffold proteins play pivotal role as modulators of cellular processes by operating as multipurpose conformation clamps. 14-3-3 proteins are gold-standard scaffold modules that recognize phosphoSer/Thr (*p*S/*p*T) containing conserved motifs of target proteins and confer conformational changes leading to modulation of their functional parameters. Modulation in functional activity of kinases has been attributed to their interaction with 14-3-3 proteins. Herein, we have characterized *Plasmodium falciparum* 14-3-3 and its interaction with key kinase of the parasite, Calcium-Dependent Protein Kinase 1 (CDPK1) by performing various analytical biochemistry and biophysical assays. Towards this, we annotated PF3D7_0818200 as 14-3-3 isoform I through extensive phylogenetic and comparative sequence analysis. Molecular dynamics simulation studies indicated that phosphoSer^64^ present in CDPK1 polypeptide sequence (^61^KLG*p*S^64^) behaves as canonical Mode I-type (RXX*p*S/*p*T) consensus 14-3-3 binding motif, mediating the interaction. The protein-protein interaction was validated *in vitro* with ELISA and SPR, which confirmed that CDPK1 interacts with 14-3-3I in a phosphorylation dependent manner, with binding affinity constant of 670 ± 3.6 nM. The interaction of 14-3-3I with CDPK1 was validated with well characterized optimal 14-3-3 recognition motifs: ARSH*p*SYPA and RLYH*p*SLPA as CDPK1 mimetics, by simulation studies and ITC. Further, interaction antagonizing peptidomimetics showed growth inhibitory impact on the parasite indicating crucial physiological role of 14-3-3/CDPK1 interaction. Overall, this study characterizes 14-3-3I as a scaffold protein in the malaria parasite and unveils CDPK1 as its previously unidentified target. This sets a precedent for the rational design of 14-3-3 based PPI inhibitors by utilizing 14-3-3 recognition motif peptides, as a potential antimalarial strategy.
