## Supporting table S1 for "Interaction of 14-3-3I and CDPK1 mediates the growth of human malaria parasite"

### Sheet: Mode I
Supporting table S1: Updated repertoire of experimentally validated 14-3-3 binding phosphoSer/Thr sites on target proteins from prokaryotes and eukaryotes, as identified by literature survey and mining of publically available databases.
Mammalian animal proteins reported to interact directly with 14-3-3
Homo sapiens
S. No.	Uniprot Name	Uniprot ID	Site	Residue	Motif Sequence	Reference
1	3BP2, Homo sapiens	P78314	225	S	SDMPRAHsFTSKGPG	Catherine Johnson et al (2010) Biochem J.
			278	S	PATPRRMsDPPLSTM	Catherine Johnson et al (2010) Biochem J.
2	ABL1, Homo sapiens	P00519	735	T	DTEWRSVtLPRDLQS	Catherine Johnson et al (2010) Biochem J.
3	ACHA4, Homo sapiens	P43681	467	S	LAKARSLsVQHMSSP	Catherine Johnson et al (2010) Biochem J.
4	ADA22, Homo sapiens	Q9P0K1	857	S	RFRPRSNsTETLSPA	Catherine Johnson et al (2010) Biochem J.
			834	S	NGRPRSNsWQGNLGG	Catherine Johnson et al (2010) Biochem J.
5	AKP13, Homo sapiens	Q12802	1565	S	LSPFRRHsWGPGKNA	Catherine Johnson et al (2010) Biochem J.
6	AKTS1, Homo sapiens	Q96B36	183	S	PTQQYAKsLPVSVPV	Catherine Johnson et al (2010) Biochem J.
			246	T	LPRPRLNtSDFQKLK	Catherine Johnson et al (2010) Biochem J.
7	ARAF, Homo sapiens	P10398	214	S	LQRIRSTsTPNVHMV	Catherine Johnson et al (2010) Biochem J.
			582	S	PKIERSAsEPSLHRT	Catherine Johnson et al (2010) Biochem J.
8	ARHG2, Homo sapiens	Q92974	886	S	PVDPRRRsLPAGDAL	Catherine Johnson et al (2010) Biochem J.
			114	T	SVSLRSKtTIRERPS	Fábio Madeira et al (2015) Bioinformatics
9	ATX1, Homo sapiens	P54253	775	S	ATRKRRWsAPESRKL	Catherine Johnson et al (2010) Biochem J.
10	B2L11, Homo sapiens	O43521	87	S	FIFMRRSsLLSRSSS	Catherine Johnson et al (2010) Biochem J.
11	BAD, Homo sapiens	Q92934	75	S	EIRSRHSsYPAGTED	Catherine Johnson et al (2010) Biochem J.
			99	S	PFRGRSRsAPPNLWA	Catherine Johnson et al (2010) Biochem J.
12	BAIP2, Homo sapiens	Q9UQB8	340	T	LSDSYSNtLPVRKSV	Catherine Johnson et al (2010) Biochem J.
			360	T	YATTENKtLPRSSSM	Catherine Johnson et al (2010) Biochem J.
13	BCAR1, Homo sapiens	P56945	494	S	TGSWRSPsEPQEPLV	Catherine Johnson et al (2010) Biochem J.
14	BECN1, Homo sapiens	Q14457	234	S	AQYQREYsEFKRQQL	Fábio Madeira et al (2015) Bioinformatics
			295	S	FRLGRLPsVPVEWNE	Fábio Madeira et al (2015) Bioinformatics
15	BRAF, Homo sapiens	P15056	365	S	GQRDRSSsAPNVHIN	Catherine Johnson et al (2010) Biochem J.
			729	S	PKIHRSAsEPSLNRA	Catherine Johnson et al (2010) Biochem J.
16	BSN, Homo sapiens	Q9UPA5	2851	S	KTLQRSLsDPKPLSP	Fábio Madeira et al (2015) Bioinformatics
17	BTK, Homo sapiens	Q06187	51	S	FERGRRGsKKGSIDV	Fábio Madeira et al (2015) Bioinformatics
			495	T	EMRHRFQtQQLLEMC	Fábio Madeira et al (2015) Bioinformatics
18	CABIN, Homo sapiens	Q9Y6J0	2126	S	PEPSRAKsRPLPNMP	Catherine Johnson et al (2010) Biochem J.
19	CASP2, Homo sapiens	P42575	164	S	STDTVEHsLDNKDGP	Fábio Madeira et al (2015) Bioinformatics
20	CBL, Homo sapiens	P22681	553	S	PPPDRPYsVGAESRP	Mercedes Pozuelo-Rubio et al (2010) FEBS J.
21	CCNY, Homo sapiens	Q8ND76	326	S	SARKRSAsADNLTLP	Fábio Madeira et al (2015) Bioinformatics
22	CDCA7, Homo sapiens	Q9BWT1	163	T	SRRPRRRtFPGVASR	Fábio Madeira et al (2015) Bioinformatics
23	CDK14, Homo sapiens	O94921	119	S	SPKVRRHsSPSSPTS	Fábio Madeira et al (2015) Bioinformatics
24	CDK16, Homo sapiens	Q00536	119	S	EDINKRLsLPADIRL	Catherine Johnson et al (2010) Biochem J.
25	CDK17, Homo sapiens	Q00537	339	S	FGLARAKsVPTKTYS	Fábio Madeira et al (2015) Bioinformatics
26	CDN1B, Homo sapiens	P46527	157	T	GIRKRPAtDDSSTQN	Catherine Johnson et al (2010) Biochem J.
27	CENPA, Homo sapiens	P49450	7	S	-MGPRRRsRKPEAPR	Fábio Madeira et al (2015) Bioinformatics
28	CFTR, Homo sapiens	P13569	795	S	TASTRKVsLAPQANL	Holger Dinkel et al (2012) Nucleic Acids Res.
			753	S	EAILPRIsVISTGPT	Holger Dinkel et al (2012) Nucleic Acids Res.
29	CHK1, Homo sapiens	O14757	296	S	GFSKHIQsNLDFSPV	Fábio Madeira et al (2015) Bioinformatics
30	COF1, Homo sapiens	P23528	24	S	DMKVRKSsTPEEVKK	Catherine Johnson et al (2010) Biochem J.
31	CRTC2, Homo sapiens	Q53ET0	171	S	SALNRTSsDSALHTS	Catherine Johnson et al (2010) Biochem J.
32	CTBP1, Homo sapiens	Q13363	158	S	REGTRVQsVEQIREV	Fábio Madeira et al (2015) Bioinformatics
33	CTNB1, Homo sapiens	P35222	552	S	QDTQRRTsMGGTQQQ	Catherine Johnson et al (2010) Biochem J.
34	CXA1, Homo sapiens	P17302	373	S	RASSRASsRPRPDDL	Catherine Johnson et al (2010) Biochem J.
35	DAB2P, Homo sapiens	Q5VWQ8	728	S	PSPARSSsYSEANEP	Catherine Johnson et al (2010) Biochem J.
36	DACT1, Homo sapiens	Q9NYF0	237	S	GAVCRSLsTPQFNSL	Fábio Madeira et al (2015) Bioinformatics
			827	S	KKILRFRsGSLKLMT	Fábio Madeira et al (2015) Bioinformatics
37	DBNL, Homo sapiens	Q9UJU6	291	T	PFLQKQLtQPETHFG	Fábio Madeira et al (2015) Bioinformatics
			269	S	KQKERAMsTTSISSP	Fábio Madeira et al (2015) Bioinformatics
38	ESR1, Homo sapiens	P03372	294	S	RAANLWPsPLMIKRS	Fábio Madeira et al (2015) Bioinformatics
39	ETV1, Homo sapiens	P50549	216	S	PMYQRQMsEPNIPFP	Fábio Madeira et al (2015) Bioinformatics
40	EXO1, Homo sapiens	Q9UQ84	746	S	PGLYKSSsADSLSTT	Fábio Madeira et al (2015) Bioinformatics
41	F262, Homo sapiens	O60825	466	S	PVRMRRNsFTPLSSS	Catherine Johnson et al (2010) Biochem J.
			483	S	IRRPRNYsVGSRPLK	Catherine Johnson et al (2010) Biochem J.
42	FGFR1, Homo sapiens	P11362	779	S	PLDQYSPsFPDTRSS	Fábio Madeira et al (2015) Bioinformatics
43	FGFR2, Homo sapiens	P21802	782	S	PLEQYSPsYPDTRSS	Catherine Johnson et al (2010) Biochem J.
44	FOXO1, Homo sapiens	Q12778	24	T	LPRPRSCtWPLPRPE	Catherine Johnson et al (2010) Biochem J.
45	FOXO3, Homo sapiens	O43524	32	T	QSRPRSCtWPLQRPE	Catherine Johnson et al (2010) Biochem J.
46	FOXO4, Homo sapiens	P98177	32	T	QSRPRSCtWPLPRPE	Catherine Johnson et al (2010) Biochem J.
47	GAB2, Homo sapiens	Q9UQC2	210	S	AENARSAsFSQGTRA	Catherine Johnson et al (2010) Biochem J.
			391	T	ATIPRRNtLPAMDNS	Catherine Johnson et al (2010) Biochem J.
48	GCR, Homo sapiens	P04150	134	S	ANLNRSTsVPENPKS	Fábio Madeira et al (2015) Bioinformatics
49	GEM, Homo sapiens	P55040	23	S	QPQQQRWsIPADGRH	Catherine Johnson et al (2010) Biochem J.
			289	S	AFKLKSKsCHDLSVL	Catherine Johnson et al (2010) Biochem J.
50	GLI1, Homo sapiens	P08151	640	S	AGVTRRAsDPAQAAD	Catherine Johnson et al (2010) Biochem J.
51	GLI2, Homo sapiens	P10070	970	S	GGGARRAsDPVRRPD	Catherine Johnson et al (2010) Biochem J.
52	GLI3, Homo sapiens	P10071	1006	S	GHGVRRAsDPVRTGS	Catherine Johnson et al (2010) Biochem J.
53	GP1BA, Homo sapiens	P07359	606	S	RGSLPTFsSSLFLWV	Catherine Johnson et al (2010) Biochem J.
			575	S	GAALTTAsQTTHLEL	Catherine Johnson et al (2010) Biochem J.
54	GPSM2, Homo sapiens	P81274	408	S	PKLGRRHsMENMELM	Fábio Madeira et al (2015) Bioinformatics
55	GRAP2, Homo sapiens	O75791	262	T	ALMHRRHtDPVQLQA	Fábio Madeira et al (2015) Bioinformatics
56	GRB10, Homo sapiens	Q13322	428	S	STPVRSVsENSLVAM	Catherine Johnson et al (2010) Biochem J.
57	H31, Homo sapiens	P68431	29	S	ATKAARKsAPATGGV	Catherine Johnson et al (2010) Biochem J.
			11	S	TKQTARKsTGGKAPR	Catherine Johnson et al (2010) Biochem J.
58	H31T, Homo sapiens	Q16695	11	S	TKQTARKsTGGKAPR	Fábio Madeira et al (2015) Bioinformatics
			29	S	ATKVARKsAPATGGV	Fábio Madeira et al (2015) Bioinformatics
59	HDAC4, Homo sapiens	P56524	467	S	RPLGRTQsAPLPQNA	Catherine Johnson et al (2010) Biochem J.
			350	S	LPLYTSPsLPNITLG	Fábio Madeira et al (2015) Bioinformatics
			632	S	RPLSRAQsSPASATF	Fábio Madeira et al (2015) Bioinformatics
60	HDAC5, Homo sapiens	Q9UQL6	498	S	RPLSRTQsSPLPQSP	Catherine Johnson et al (2010) Biochem J.
61	HDAC7, Homo sapiens	Q8WUI4	358	S	WPLSRTRsEPLPPSA	Catherine Johnson et al (2010) Biochem J.
62	HDAC9, Homo sapiens	Q9UKV0	451	S	RPLNRTQsAPLPQST	Catherine Johnson et al (2010) Biochem J.
63	HJURP, Homo sapiens	Q8NCD3	486	S	GLETRRLsLPSSKAK	Catherine Johnson et al (2010) Biochem J.
64	HNF1A, Homo sapiens	P20823	247	S	ECIQRGVsPSQAQGL	Fábio Madeira et al (2015) Bioinformatics
65	HSPB6, Homo sapiens	O14558	16	S	PSWLRRAsAPLPGLS	Catherine Johnson et al (2010) Biochem J.
66	IGF1R, Homo sapiens	P08069	1313	S	DPSASSSsLPLPDRH	Catherine Johnson et al (2010) Biochem J.
67	IL3RB, Homo sapiens	P32927	601	S	LGPPHSRsLPDILGQ	Catherine Johnson et al (2010) Biochem J.
68	ING1, Homo sapiens	Q9UK53	342	S	AKAEREAsPADLPID	Catherine Johnson et al (2010) Biochem J.
69	IRS1, Homo sapiens	P35568	270	S	EFRPRSKsQSSSNCS	Catherine Johnson et al (2010) Biochem J.
			374	S	PPLNHSRsIPMPASR	Catherine Johnson et al (2010) Biochem J.
			641	S	PMSPKSVsAPQQIIN	Fábio Madeira et al (2015) Bioinformatics
70	IRS2, Homo sapiens	Q9Y4H2	577	S	GLRKRTYsLTTPARQ	Fábio Madeira et al (2015) Bioinformatics
71	ITB1, Homo sapiens	P05556	788	T	PIYKSAVtTVVNPKY	Catherine Johnson et al (2010) Biochem J.
72	ITB2, Homo sapiens	P05107	758	T	NPLFKSAtTTVMNPK	Catherine Johnson et al (2010) Biochem J.
73	JUB, Homo sapiens	Q96IF1	27	S	GESSRSGsDGTPGPG	Fábio Madeira et al (2015) Bioinformatics
			230	S	GCQESRHsYPPALGS	Fábio Madeira et al (2015) Bioinformatics
74	K1C18, Homo sapiens	P05783	34	S	RPVSSAAsVYAGAGG	Catherine Johnson et al (2010) Biochem J.
75	KANK1, Homo sapiens	Q14678	325	S	GVRKRSYsAGNASQL	Catherine Johnson et al (2010) Biochem J.
76	KC1A, Homo sapiens	P48729	218	S	LMYFNRTsLPWQGLK	Catherine Johnson et al (2010) Biochem J.
			242	S	KISEKKMsTPVEVLC	Catherine Johnson et al (2010) Biochem J.
77	KCNKI, Homo sapiens	Q7Z418	252	S	QAMERSNsCPELVLG	Catherine Johnson et al (2010) Biochem J.
78	KKCC1, Homo sapiens	Q8N5S9	74	S	SLSARKLsLQERPAG	Catherine Johnson et al (2010) Biochem J.
79	KLC1, Homo sapiens	Q07866	545	S	GGEEVSMsVEWNGGV	Fábio Madeira et al (2015) Bioinformatics
80	KLC2, Homo sapiens	Q9H0B6	582	S	PRMKRASsLNFLNKS	Catherine Johnson et al (2010) Biochem J.
81	KLC3, Homo sapiens	Q6P597	466	S	AGMKRAMsLNTLNVD	Fábio Madeira et al (2015) Bioinformatics
82	KLC4, Homo sapiens	Q9NSK0	554	S	GTLQRSGsLGKIRDV	Fábio Madeira et al (2015) Bioinformatics
			590	S	SNMKRAAsLNYLNQP	Fábio Madeira et al (2015) Bioinformatics
83	KPCE, Homo sapiens	Q02156	346	S	SEEDRSKsAPTSPCD	Catherine Johnson et al (2010) Biochem J.
			380	S	GEEHRAAsSPDGQLM	Fábio Madeira et al (2015) Bioinformatics
84	KS6A1, Homo sapiens	Q15418	154	S	GDLFTRLsKEVMFTE	Catherine Johnson et al (2010) Biochem J.
85	KSR1, Homo sapiens	Q8IVT5	309	S	PTLTRSKsHESQLGN	Catherine Johnson et al (2010) Biochem J.
86	KSYK, Homo sapiens	P43405	297	S	ISRIKSYsFPKPGHR	Fábio Madeira et al (2015) Bioinformatics
87	LCP2, Homo sapiens	Q13094	376	S	SSFPQSAsLPPYFSQ	Catherine Johnson et al (2010) Biochem J.
88	LRFN4, Homo sapiens	Q6PJG9	585	S	PRPQRSCsLDLGDAG	Fábio Madeira et al (2015) Bioinformatics
89	LRRK2, Homo sapiens	Q5S007	910	S	LVKKKSNsISVGEFY	Fábio Madeira et al (2015) Bioinformatics
90	LSR, Homo sapiens	Q86X29	493	S	ARRPRARsVDALDDL	Catherine Johnson et al (2010) Biochem J.
91	M3K2, Homo sapiens	Q9Y2U5	283	T	EYNDGRKtFPRARRT	Fábio Madeira et al (2015) Bioinformatics
92	M3K3, Homo sapiens	Q99759	294	T	DYSDGRRtFPRIRRH	Catherine Johnson et al (2010) Biochem J.
93	M3K5, Homo sapiens	Q99683	966	S	NEYLRSIsLPVPVLV	Catherine Johnson et al (2010) Biochem J.
			964	S	GSNEYLRsISLPVPV	Fábio Madeira et al (2015) Bioinformatics
94	M3K6, Homo sapiens	O95382	964	S	SPPKRCLsYGGTSQL	Catherine Johnson et al (2010) Biochem J.
95	MARK2, Homo sapiens	Q7KZI7	400	S	HKVQRSVsANPKQRR	Catherine Johnson et al (2010) Biochem J.
			596	T	RGVSSRStFHAGQLR	Catherine Johnson et al (2010) Biochem J.
96	MDM2, Homo sapiens	Q00987	186	S	RQRKRHKsDSISLSF	Catherine Johnson et al (2010) Biochem J.
97	MDM4, Homo sapiens	O15151	342	S	SKLTHSLsTSDITAI	Fábio Madeira et al (2015) Bioinformatics
98	MEFV, Homo sapiens	O15553	242	S	SGKMRPRsLEVTIST	Catherine Johnson et al (2010) Biochem J.
99	MFF, Homo sapiens	Q9GZY8	157	S	LKRERSMsENAVRQN	Fábio Madeira et al (2015) Bioinformatics
100	MITF, Homo sapiens	O75030	280	S	PGLTISNsCPANLPN	Catherine Johnson et al (2010) Biochem J.
101	MK07, Homo sapiens	Q13164	486	S	LKAALLKsLRSRLRD	Catherine Johnson et al (2010) Biochem J.
102	MLF1, Homo sapiens	P58340	34	S	RQMIRSFsEPFGRDL	Catherine Johnson et al (2010) Biochem J.
103	MPIP1, Homo sapiens	P30304	178	S	LFTQRQNsAPARMLS	Catherine Johnson et al (2010) Biochem J.
			192	S	SSNERDSsEPGNFIP	Fábio Madeira et al (2015) Bioinformatics
104	MPIP2, Homo sapiens	P30305	323	S	QRLFRSPsMPCSVIR	Catherine Johnson et al (2010) Biochem J.
			230	S	AFAQRPSsAPDLMCL	Fábio Madeira et al (2015) Bioinformatics
105	MPIP3, Homo sapiens	P30307	216	S	SGLYRSPsMPENLNR	Catherine Johnson et al (2010) Biochem J.
			263	S	LCLKKTVsLCDITIT	Fábio Madeira et al (2015) Bioinformatics
106	mTOR, Homo sapiens	AAS79796.1	1135	T	NRRIRTLtEPSVDFN	Catherine Johnson et al (2010) Biochem J.
107	MYLK2, Homo sapiens	Q9H1R3	151	S	PAFLHSPsCPAIISS	Catherine Johnson et al (2010) Biochem J.
108	MYO1C, Homo sapiens	O00159	736	S	ALEVRRQsLATKIQA	Catherine Johnson et al (2010) Biochem J.
109	MYPT1, Homo sapiens	O14974	472	S	AGVTRSAsSPRLSSS	Catherine Johnson et al (2010) Biochem J.
110	NCK1, Homo sapiens	P16333	85	S	GKVKRKPsVPDSASP	Fábio Madeira et al (2015) Bioinformatics
111	NCOR1, Homo sapiens	O75376	2335	S	SKSNSRKsKSPIPGQ	Catherine Johnson et al (2010) Biochem J.
112	NED4L, Homo sapiens	Q96PU5	342	S	SSRLRSCsVTDAVAE	Catherine Johnson et al (2010) Biochem J.
			448	S	IRRPRSLsSPTVTLS	Catherine Johnson et al (2010) Biochem J.
113	NFAC4, Homo sapiens	Q14934	272	S	PCGKRRYsSSGTPSS	Catherine Johnson et al (2010) Biochem J.
			289	S	PALSRRGsLGEEGSE	Catherine Johnson et al (2010) Biochem J.
114	NGB, Homo sapiens	Q9NPG2	50	S	QYNCRQFsSPEDCLS	Fábio Madeira et al (2015) Bioinformatics
115	NMDE3, Homo sapiens	Q14957	1081	S	GSRPRHAsLPSSVAE	Catherine Johnson et al (2010) Biochem J.
116	NOXA1, Homo sapiens	Q86UR1	172	S	DQVQRRGsLPPRQVP	Catherine Johnson et al (2010) Biochem J.
			461	S	VPAGPRMsGAPGRLP	Catherine Johnson et al (2010) Biochem J.
117	NR4A1, Homo sapiens	P22736	351	S	GRRGRLPsKPKQPPD	Catherine Johnson et al (2010) Biochem J.
118	NRIP1, Homo sapiens	P48552	1001	S	CMDNRTFsYPGVVKT	Catherine Johnson et al (2010) Biochem J.
119	NUMB, Homo sapiens	P49757	276	S	EQLARQGsFRGFPAL	Catherine Johnson et al (2010) Biochem J.
			295	S	SPFKRQLsLRINELP	Catherine Johnson et al (2010) Biochem J.
120	NUMBL, Homo sapiens	Q9Y6R0	305	S	EQLVRQGsFRGFPAL	Catherine Johnson et al (2010) Biochem J.
			324	S	SPFKRQLsLRLNELP	Catherine Johnson et al (2010) Biochem J.
121	P53, Homo sapiens	P04637	366	S	PGGSRAHsSHLKSKK	Catherine Johnson et al (2010) Biochem J.
			378	S	SKKGQSTsRHKKLMF	Fábio Madeira et al (2015) Bioinformatics
			387	T	HKKLMFKtEGPDSD-	Catherine Johnson et al (2010) Biochem J.
122	PACS2, Homo sapiens	Q86VP3	437	S	GRRGRSTsLKERQAA	Catherine Johnson et al (2010) Biochem J.
123	PADI6, Homo sapiens	Q6TGC4	446	S	IGSSFYPsAEGRAMS	Fábio Madeira et al (2015) Bioinformatics
124	PAK4, Homo sapiens	O96013	99	S	MSVTRSNsLRRDSPP	Fábio Madeira et al (2015) Bioinformatics
			181	S	SRDKRPLsGPDVGTP	Fábio Madeira et al (2015) Bioinformatics
125	PCY1A, Homo sapiens	P49585	288	S	KSREFIGsFLEMFGP	Catherine Johnson et al (2010) Biochem J.
126	PDPK1, Homo sapiens	O15530	354	T	WENLHQQtPPKLTAY	Fábio Madeira et al (2015) Bioinformatics
127	PHOS, Homo sapiens	P20941	54	S	KEILRQMsSPQSRNG	Catherine Johnson et al (2010) Biochem J.
			73	S	ERVSRKMsIQEYELI	Catherine Johnson et al (2010) Biochem J.
128	PI4KB, Homo sapiens	Q9UBF8	294	S	SNLKRTAsNPKVENE	Catherine Johnson et al (2010) Biochem J.
129	PITC1, Homo sapiens	Q9UKF7	274	S	SVRSAPSsAPSTPLS	Fábio Madeira et al (2015) Bioinformatics
			299	S	KDRPRKKsAPETLTL	Fábio Madeira et al (2015) Bioinformatics
130	PKP2, Homo sapiens	Q99959	82	S	GNLHRTSsVPEYVYN	Catherine Johnson et al (2010) Biochem J.
131	PLK1, Homo sapiens	P53350	330	S	PRFSIAPsSLDPSNR	Fábio Madeira et al (2015) Bioinformatics
			597	S	LLSSRSAsNRLKAS-	Fábio Madeira et al (2015) Bioinformatics
132	PP12C, Homo sapiens	Q9BZL4	452	S	AGLQRSAsSSWLEGT	Fábio Madeira et al (2015) Bioinformatics
133	PRLR, Homo sapiens	P16471	415	T	AGGSKCStWPLPQPS	Catherine Johnson et al (2010) Biochem J.
134	PRP19, Homo sapiens	Q9UMS4	193	T	ERKKRGKtVPEELVK	Fábio Madeira et al (2015) Bioinformatics
135	PTN3, Homo sapiens	P26045	335	S	GSRNTKKsVNNQYCK	Fábio Madeira et al (2015) Bioinformatics
			835	S	VRSLRVDsEPVLVHC	Catherine Johnson et al (2010) Biochem J.
136	RAF1, Homo sapiens	P04049	259	S	SQRQRSTsTPNVHMV	Catherine Johnson et al (2010) Biochem J.
			621	S	PKINRSAsEPSLHRA	Catherine Johnson et al (2010) Biochem J.
			233	S	VSSQHRYsTPHAFTF	Holger Dinkel et al (2012) Nucleic Acids Res.
137	RASF1, Homo sapiens	Q9NS23	179	S	LKLVRPVsVPSSKKP	Fábio Madeira et al (2015) Bioinformatics
138	REEP4, Homo sapiens	Q9H6H4	152	S	AGRLRSFsMQDLRSI	Fábio Madeira et al (2015) Bioinformatics
139	REM2, Homo sapiens	Q8IYK8	333	S	FFKQRSRsCHDLSVL	Catherine Johnson et al (2010) Biochem J.
140	RGPA2, Homo sapiens	Q2PPJ7	715	T	PMRFRSAtTSGAPGV	Fábio Madeira et al (2015) Bioinformatics
141	RHG22, Homo sapiens	Q7Z5H3	16	S	ARRARSKsLVMGEQS	Fábio Madeira et al (2015) Bioinformatics
			395	S	LPAHRTSsLDGAAVA	Fábio Madeira et al (2015) Bioinformatics
142	RHG32, Homo sapiens	A7KAX9	1796	S	VIHLRSKsDPGKTGL	Fábio Madeira et al (2015) Bioinformatics
143	RICTR, Homo sapiens	Q6R327	1135	T	NRRIRTLtEPSVDFN	Catherine Johnson et al (2010) Biochem J.
144	RIMS1, Homo sapiens	Q86UR5	357	S	DYQTRYRsDPNLARY	Catherine Johnson et al (2010) Biochem J.
			265	S	QASSRSRsEPPRERK	Catherine Johnson et al (2010) Biochem J.
145	RIMS2, Homo sapiens	Q9UQ26	366	S	EYQSRYRsDPNLARY	Catherine Johnson et al (2010) Biochem J.
146	RIN1, Homo sapiens	Q13671	351	S	RPLLRSMsAAFCSLL	Catherine Johnson et al (2010) Biochem J.
147	RMD3, Homo sapiens	Q96TC7	46	S	QRHGRSQsLPNSLDY	Catherine Johnson et al (2010) Biochem J.
148	RN115, Homo sapiens	Q9Y4L5	133	S	RYRSRGSsRPDRSPA	Fábio Madeira et al (2015) Bioinformatics
149	RND1, Homo sapiens	Q92730	228	S	FKKEKAKsCSIM---	Fábio Madeira et al (2015) Bioinformatics
150	RND2, Homo sapiens	P52198	223	S	IHKDRAKsCNLM---	Fábio Madeira et al (2015) Bioinformatics
151	RND3, Homo sapiens	P61587	210	S	KNVKRNKsQRATKRI	Fábio Madeira et al (2015) Bioinformatics
			218	S	QRATKRIsHMPSRPE	Fábio Madeira et al (2015) Bioinformatics
			240	S	LRKDKAKsCTVM---	Fábio Madeira et al (2015) Bioinformatics
152	RNF11, Homo sapiens	Q9Y3C5	135	T	DWLMRSFtCPSCMEP	Catherine Johnson et al (2010) Biochem J.
153	RON, Homo sapiens	Q04912	1394	S	VRRPRPLsEPPRPT-	Catherine Johnson et al (2010) Biochem J.
154	SASH1, Homo sapiens	O94885	90	S	ELRKRRVsQDLEVEK	Catherine Johnson et al (2010) Biochem J.
155	SH2B3, Homo sapiens	Q9UQQ2	13	S	LQPSSPSsAPSASPA	Fábio Madeira et al (2015) Bioinformatics
			150	S	RHIFRRRsAGELPAA	Fábio Madeira et al (2015) Bioinformatics
156	SIK1, Homo sapiens	P57059	186	S	PLSTWCGsPPYAAPE	Fábio Madeira et al (2015) Bioinformatics
157	SIK2, Homo sapiens	Q9H0K1	358	S	DGRQRRPsTIAEQTV	Fábio Madeira et al (2015) Bioinformatics
			343	S	RLKSHRSsFPVEQRL	Fábio Madeira et al (2015) Bioinformatics
158	SIK3, Homo sapiens	Q9Y2K2	411	T	YLSMRRHtVGVADPR	Fábio Madeira et al (2015) Bioinformatics
			493	S	GPLGRRAsDGGANIQ	Fábio Madeira et al (2015) Bioinformatics
159	SKP2, Homo sapiens	Q13309	72	S	PPRKRLKsKGSDKDF	Catherine Johnson et al (2010) Biochem J.
160	SL9A1, Homo sapiens	P19634	703	S	MSRARIGsDPLAYEP	Catherine Johnson et al (2010) Biochem J.
161	SMAG2, Homo sapiens	Q5PRF9	642	S	SSVQRTHsLPVHSSP	Fábio Madeira et al (2015) Bioinformatics
162	SNAI1, Homo sapiens	O95863	177	T	KMHIRSHtLPCVCGT	Fábio Madeira et al (2015) Bioinformatics
			11	S	SFLVRKPsDPNRKPN	Fábio Madeira et al (2015) Bioinformatics
163	SNAT, Homo sapiens	Q16613	31	T	PSCQRRHtLPASEFR	Catherine Johnson et al (2010) Biochem J.
164	SOS1, Homo sapiens	Q07889	1134	S	PHGPRSAsVSSISLT	Fábio Madeira et al (2015) Bioinformatics
165	SRC8, Homo sapiens	Q14247	298	S	EKLAKHEsQQDYSKG	Fábio Madeira et al (2015) Bioinformatics
166	SRPK2, Homo sapiens	P78362	492	T	PSHDRSRtVSASSTG	Catherine Johnson et al (2010) Biochem J.
167	SSH1, Homo sapiens	Q8WYL5	978	S	SPLKRSHsLAKLGSL	Catherine Johnson et al (2010) Biochem J.
			937	S	SNLTRSSsSDSIHSV	Catherine Johnson et al (2010) Biochem J.
			834	S	KELERLKsVPADPAP	Fábio Madeira et al (2015) Bioinformatics
168	STAR, Homo sapiens	P49675	195	S	RCAKRRGsTCVLAGM	Fábio Madeira et al (2015) Bioinformatics
169	STK11, Homo sapiens	Q15831	336	T	KDRWRSMtVVPYLED	Fábio Madeira et al (2015) Bioinformatics
170	TAU, Homo sapiens	P10636	641	S	KVTSKCGsLGNIHHK	Catherine Johnson et al (2010) Biochem J.
			673	S	RVQSKIGsLDNITHV	Catherine Johnson et al (2010) Biochem J.
			531	S	GSRSRTPsLPTPPTR	Catherine Johnson et al (2010) Biochem J.
171	TFEB, Homo sapiens	P19484	211	S	LVGVTSSsCPADLTQ	Fábio Madeira et al (2015) Bioinformatics
172	TGM2, Homo sapiens	P21980	216	S	RDCSRRSsPVYVGRV	Catherine Johnson et al (2010) Biochem J.
173	TIAM1, Homo sapiens	Q13009	172	S	FKKKRSKsADIWRED	Fábio Madeira et al (2015) Bioinformatics
174	TISB, Homo sapiens	Q07352	92	S	RFRDRSFsEGGERLL	Catherine Johnson et al (2010) Biochem J.
			203	S	PRLQHSFsFAGFPSA	Catherine Johnson et al (2010) Biochem J.
175	TNAP3, Homo sapiens	P21580	565	S	SCHQRSKsDPSRLVR	Fábio Madeira et al (2015) Bioinformatics
176	TPH1, Homo sapiens	P17752	260	S	TQYVRHSsDPFYTPE	Fábio Madeira et al (2015) Bioinformatics
177	TSC2, Homo sapiens	P49815	1211	S	GNTSWLMsLENPLSP	Catherine Johnson et al (2010) Biochem J.
			1254	S	TALYKSLsVPAASTA	Catherine Johnson et al (2010) Biochem J.
			939	S	SFRARSTsLNERPKS	Fábio Madeira et al (2015) Bioinformatics
178	TTP, Homo sapiens	P26651	60	S	RLPGRSTsLVEGRSC	Catherine Johnson et al (2010) Biochem J.
179	TY3H, Homo sapiens	P07101	71	S	RFIGRRQsLIEDARK	Catherine Johnson et al (2010) Biochem J.
			349	S	TQYIRHAsSPMHSPE	Fábio Madeira et al (2015) Bioinformatics
180	UBP8, Homo sapiens	P40818	718	S	SKLKRSYsSPDITQA	Catherine Johnson et al (2010) Biochem J.
181	ULK1, Homo sapiens	O75385	556	S	GLGCRLHsAPNLSDL	Fábio Madeira et al (2015) Bioinformatics
182	WBS14, Homo sapiens	Q9NP71	140	S	QYVKRRKsPVCGFVT	Fábio Madeira et al (2015) Bioinformatics
			196	S	KKRLRKPsREDDLLA	Fábio Madeira et al (2015) Bioinformatics
183	WEE1, Homo sapiens	P30291	642	S	KKMNRSVsLTIY---	Fábio Madeira et al (2015) Bioinformatics
184	WEE2, Homo sapiens	P0C1S8	557	S	GKSARSSsFTSGERE	Fábio Madeira et al (2015) Bioinformatics
185	WWTR1, Homo sapiens	Q9GZV5	89	S	AQHVRSHsSPASLQL	Catherine Johnson et al (2010) Biochem J.
			311	S	PYHSREQsTDSGLGL	Fábio Madeira et al (2015) Bioinformatics
186	YAP1, Homo sapiens	P46937	127	S	PQHVRAHsSPASLQL	Catherine Johnson et al (2010) Biochem J.
187	ZBT17, Homo sapiens	Q13105	428	S	DYCGRSFsDPTSKMR	Catherine Johnson et al (2010) Biochem J.
			291	T	ARGLRSGtYGDRTES	Catherine Johnson et al (2010) Biochem J.
188	ZN395, Homo sapiens	Q9H8N7	451	S	RSRSLSFsEPQQPAP	Catherine Johnson et al (2010) Biochem J.
			396	S	PSGALSKsAPGSFWH	Catherine Johnson et al (2010) Biochem J.
189	ZNF28, Homo sapiens	P17035	592	S	DKAFRRDsHLAQHQR	Fábio Madeira et al (2015) Bioinformatics
190	ZNRF1, Homo sapiens	Q8ND25	50	S	AMGLRSRsVSSVAGM	Fábio Madeira et al (2015) Bioinformatics
191	ZNRF2, Homo sapiens	Q8NHG8	19	S	NGRTRAYsGSDLPSS	Catherine Johnson et al (2010) Biochem J.
			82	S	PAAPRSRsLGGAVGS	Fábio Madeira et al (2015) Bioinformatics
Oryctolagus cuniculus
192	CSNK1A1, Oryctolagus cuniculus	P67828	218	S	LMYFNRTsLPWQGLK	Catherine Johnson et al (2010) Biochem J.
			242	S	KISEKKMsTPVEVLC	Catherine Johnson et al (2010) Biochem J.
Ovis aries
193	SNAT, Ovis aries	Q29495	31	T	PGRQRRHtLPANEFR	Holger Dinkel et al (2012) Nucleic Acids Res.
Mus
194	Arhgef2, Mus	Q60875	114	T	SVSLRSKtTTRERPT	Catherine Johnson et al (2010) Biochem J.
			885	S	PLDPRRRsLPAGDAL	Catherine Johnson et al (2010) Biochem J.
195	BAD, Mus	Q61337	112	S	ETRSRHSsYPAGTEE	Holger Dinkel et al (2012) Nucleic Acids Res.
			136	S	PFRGRSRsAPPNLWA	Holger Dinkel et al (2012) Nucleic Acids Res.
196	CCT-alpha, Mus	P49586	288	S	KSREFIGsFLEMFGP	Catherine Johnson et al (2010) Biochem J.
197	GEM, Mus	P55041	22	S	MQPQQRWsIPADARH	Catherine Johnson et al (2010) Biochem J.
			288	S	AFKLKSKsCHDLSVL	Catherine Johnson et al (2010) Biochem J.
198	GRB10, Mus	Q60760	455	S	NAPMRSVsENSLVAM	Fábio Madeira et al (2015) Bioinformatics
199	KCNKI, Mus	Q6VV64	264	S	RPVERSNsCPELVLG	Fábio Madeira et al (2015) Bioinformatics
200	KSR1, Mus	Q61097	297	S	PTLTRSKsHESQLGN	Holger Dinkel et al (2012) Nucleic Acids Res.
201	MYO1C, Mus	Q9WTI7	736	S	SLEVRRQsLATKIQA	Fábio Madeira et al (2015) Bioinformatics
202	SYNP2, Mus	Q91YE8	602	T	FSPTRSVtSPISDFP	Catherine Johnson et al (2010) Biochem J.
203	TTP, Mus	P22893	52	S	RLTGRSTsLVEGRSC	Fábio Madeira et al (2015) Bioinformatics
204	WWTR1, Mus	Q9EPK5	89	S	AQHVRSHsSPASLQL	Holger Dinkel et al (2012) Nucleic Acids Res.
205	YAP1, Mus	P46938	112	S	PQHVRAHsSPASLQL	Holger Dinkel et al (2012) Nucleic Acids Res.
Rattus
206	BAD, Rattus	O35147	137	S	PFRGRSRsAPPNLWA	Holger Dinkel et al (2012) Nucleic Acids Res.
207	BCAR1, Rattus	Q63767	592	S	PGGWRSTsEPQEPPV	Catherine Johnson et al (2010) Biochem J.
208	Chrnb4, Rattus	P09483	472	S	LIKARSLsVQHVPSS	Catherine Johnson et al (2010) Biochem J.
209	GRIP1, Rattus	P97879	956	T	SQTTRSNtLPSDVGR	Fábio Madeira et al (2015) Bioinformatics
210	KKCC1, Rattus	P97756	74	S	SLSARKFsLQERPAG	Fábio Madeira et al (2015) Bioinformatics
211	MYLK2, Rattus	P20689	168	S	PAFLHSPsCPAIISC	Catherine Johnson et al (2010) Biochem J.
212	Nr4a1, Rattus	P22829	350	S	GRRGRLPsKPKQPPD	Catherine Johnson et al (2010) Biochem J.
213	NUMB, Rattus	Q3MUI1	264	S	EQLARQGsFRGFPAL	Catherine Johnson et al (2010) Biochem J.
			283	S	SPFKRQLsLRINELP	Catherine Johnson et al (2010) Biochem J.
214	NUMBL, Rattus	Q3MUI2	304	S	EQLVRQGsFRGFPAL	Catherine Johnson et al (2010) Biochem J.
			323	S	SPFKRQLsLRLNELP	Catherine Johnson et al (2010) Biochem J.
215	RPS6KA, Rattus	Q63531	154	S	GDLFTRLsKEVMFTE	Catherine Johnson et al (2010) Biochem J.
Non-Mammalian animal proteins reported to interact directly with 14-3-3
216	ARKA, Dictyostelium discoideum	Q54HC6	600	S	KGHSRTPsSPSVSSI	Fábio Madeira et al (2015) Bioinformatics
217	B3G3K1, Ancylosoma caninum	B3G3K1	312	T	PRRVRAStLDTTSKA	Catherine Johnson et al (2010) Biochem J.
			107	S	HQKARSAsFGGSTQY	Catherine Johnson et al (2010) Biochem J.
218	DAF-16, Caenorhabditis elegans	AAC47803.1	54	T	IPRDRCNtWPMRRPQ	Catherine Johnson et al (2010) Biochem J.
219	FOXO, Drosophila melanogaster	Q95V55	44	T	QTRARSNtWPCPRPE	Catherine Johnson et al (2010) Biochem J.
220	Q9IB67, Xenopus laevis	Q9IB67	135	S	CREYREEsIDDGDGP	Catherine Johnson et al (2010) Biochem J.
221	Q9V491, Drosophila melanogaster	Q9V491	1794	S	VHTWKSNsLPLRFWV	Fábio Madeira et al (2015) Bioinformatics
222	SLOB, Drosophila melanogaster	Q8IPH9	54	S	NGLKRSNsAIEFDVS	Fábio Madeira et al (2015) Bioinformatics
			79	S	YSSNRSAsSEQDNSD	Fábio Madeira et al (2015) Bioinformatics
223	YORKI, Drosophila melanogaster	Q45VV3	168	S	IHHSRARsSPASLQQ	Fábio Madeira et al (2015) Bioinformatics
224	WEE2A, Xenopus laevis	P47817	549	S	AKNTRSLsFTCGGY-	Catherine Johnson et al (2010) Biochem J.
Fungal proteins reported to interact directly with 14-3-3
225	ACM1, Saccharomyces cerevisiae	Q08981	161	T	ISLPSFItPPRNSKI	Fábio Madeira et al (2015) Bioinformatics
226	ADR1, Saccharomyces cerevisiae	P07248	230	S	KKLTRRAsFSAQSAS	Fábio Madeira et al (2015) Bioinformatics
227	MEI2, Schizosaccharomyces pombe	P08965	438	S	VPLGRTEsSPAWGTS	Catherine Johnson et al (2010) Biochem J.
228	PIK1, Saccharomyces cerevisiae	P39104	396	S	PKLNRTNsQPLSRQA	Catherine Johnson et al (2010) Biochem J.
229	RIM15, Saccharomyces cerevisiae	P43565	1075	T	LDISRSStPPLANPT	Fábio Madeira et al (2015) Bioinformatics
230	TREA, Saccharomyces cerevisiae	P32356	60	S	INRTRTMsVFDNVSP	Fábio Madeira et al (2015) Bioinformatics
			83	S	LQQTRRGsEDDTYSS	Fábio Madeira et al (2015) Bioinformatics
Plant proteins reported to interact directly with 14-3-3
231	ATL31, Arabidopsis thaliana	Q8LGA5	209	T	VKFPRSHtTGHSVVL	Fábio Madeira et al (2015) Bioinformatics
			247	S	WKLNRSNsVFVLPRG	Fábio Madeira et al (2015) Bioinformatics
232	CIPKO, Arabidopsis thaliana	Q9LDI3	294	S	VFDGIEGsYVAENVE	Fábio Madeira et al (2015) Bioinformatics
233	F2KP, Arabidopsis thaliana	Q9SP17	220	S	RSLSASGsFRNDSTP	Catherine Johnson et al (2010) Biochem J.
			303	S	PRLVKSLsASSFLID	Catherine Johnson et al (2010) Biochem J.
234	GS2, Medicago truncatula	Q84UC1	97	S	RSKSRTIsKPVEHPS	Catherine Johnson et al (2010) Biochem J.
235	NIA1, Arabidopsis thaliana	P11832	537	S	NTLKKSVsSPFMNTA	Catherine Johnson et al (2010) Biochem J.
236	NIA2, Arabidopsis thaliana	P11035	534	S	PSLKKSVsTPFMNTT	Catherine Johnson et al (2010) Biochem J.
237	PNek1, Populus tremula X Populus alba	Q8SA64	416	S	NPTTRRTsLPLPSRT	Catherine Johnson et al (2010) Biochem J.
238	RSG, Nicotiana tabacum	Q9LRC7	114	S	LNHFRSLsVDADFFD	Catherine Johnson et al (2010) Biochem J.
239	SPAK, Lycopersicon esculentum	AAL04423.1	406	S	VSTTRRAsLPLTNKA	Catherine Johnson et al (2010) Biochem J.
240	SPS, Arabidopsis thaliana	Q94BT0	223	S	DLLTRQVsSPDVDYS	Catherine Johnson et al (2010) Biochem J.
241	TPS5, Arabidopsis thaliana	O23617	5	S	XXXMVSRsYSNLLDL	Catherine Johnson et al (2010) Biochem J.
			32	T	KRFPRVAtVTGVLSE	Catherine Johnson et al (2010) Biochem J.
Bacterial and Viral proteins reported to interact directly with 14-3-3
242	MT, Murine polyomavirus	P03076	257	S	YSVMRSHsYPPTRVL	Fábio Madeira et al (2015) Bioinformatics
243	PSE14, Pseudomonas savastanoi	Q48BD8	51	S	PVLERSKsAPALLTA	Fábio Madeira et al (2015) Bioinformatics

### Sheet: Mode II
Mammalian animal proteins reported to interact directly with 14-3-3
Homo sapiens
S. No.	Uniprot Name	Uniprot ID	Site	Residue	Motif Sequence	Reference
1	BAD, Homo sapiens	Q92934	74	S	VEIRSRHsSYPAGTE	Fábio Madeira et al (2015) Bioinformatics
2	BCR, Homo sapiens	P11274	95	S	SEPRASAsRPQPAPA	Fábio Madeira et al (2015) Bioinformatics
3	CASR, Homo sapiens	P41180	895	S	TLRRSNVsRKRSSSL	Fábio Madeira et al (2015) Bioinformatics
4	CBY1, Homo sapiens	Q9Y3M2	20	S	TPPRKSAsLSNLHSL	Catherine Johnson et al (2010) Biochem J.
5	CCNY, Homo sapiens	Q8ND76	100	S	QIARKYSsCSTIFLD	Fábio Madeira et al (2015) Bioinformatics
6	CD11B, Homo sapiens	P21127	113	S	KEKRRHRsHSAEGGK	Catherine Johnson et al (2010) Biochem J.
7	CENPJ, Homo sapiens	Q9HC77	1109	S	NPPRRSKsAPPRDLG	Catherine Johnson et al (2010) Biochem J.
8	CFTR, Homo sapiens	P13569	768	S	LQARRRQsVLNLMTH	Holger Dinkel et al (2012) Nucleic Acids Res.
9	CIC, Homo sapiens	Q96RK0	173	S	PGKRRTQsLSALPKE	Fábio Madeira et al (2015) Bioinformatics
10	DDIT4, Homo sapiens	Q9NX09	137	S	ELLRLAYsEPCGLRG	Catherine Johnson et al (2010) Biochem J.
11	DDT4L, Homo sapiens	Q96D03	98	T	DVLRLSStEPCGLRG	Catherine Johnson et al (2010) Biochem J.
12	EDC3, Homo sapiens	Q96F86	161	S	SFRRRHNsWSSSSRH	Catherine Johnson et al (2010) Biochem J.
13	ERRFI, Homo sapiens	Q9UJM3	251	S	RRLRRSHsGPAGSFN	Fábio Madeira et al (2015) Bioinformatics
14	FOXO1, Homo sapiens	Q12778	256	S	SPRRRAAsMDNNSKF	Catherine Johnson et al (2010) Biochem J.
15	FOXO3, Homo sapiens	O43524	253	S	APRRRAVsMDNSNKY	Catherine Johnson et al (2010) Biochem J.
16	FOXO4, Homo sapiens	P98177	197	S	APRRRAAsMDSSSKL	Catherine Johnson et al (2010) Biochem J.
17	GFAP, Homo sapiens	P14136	8	S	MERRRITsAARRSYV	Catherine Johnson et al (2010) Biochem J.
18	GPSM3, Homo sapiens	Q9Y4H4	35	S	STTRPWRsAPPSPPP	Fábio Madeira et al (2015) Bioinformatics
19	HDAC4, Homo sapiens	P56524	246	S	FPLRKTAsEPNLKLR	Catherine Johnson et al (2010) Biochem J.
20	HDAC5, Homo sapiens	Q9UQL6	259	S	FPLRKTAsEPNLKVR	Catherine Johnson et al (2010) Biochem J.
21	HDAC7, Homo sapiens	Q8WUI4	155	S	FPLRKTVsEPNLKLR	Catherine Johnson et al (2010) Biochem J.
22	HDAC9, Homo sapiens	Q9UKV0	220	S	FPLRKTAsEPNLKVR	Catherine Johnson et al (2010) Biochem J.
23	HG2A, Homo sapiens	P04233	8	S	MHRRRSRsCREDQKP	Catherine Johnson et al (2010) Biochem J.
24	IRS2, Homo sapiens	Q9Y4H2	1148	S	QGGRRRHsSETFSST	Fábio Madeira et al (2015) Bioinformatics
25	ISCU, Homo sapiens	Q9H1K1	14	S	FRLRRAAsALLLRSP	Fábio Madeira et al (2015) Bioinformatics
26	ITA4, Homo sapiens	P13612	1011	S	FFKRQYKsILQEENR	Catherine Johnson et al (2010) Biochem J.
27	K2C8, Homo sapiens	P05787	27	S	FSSRSYTsGPGSRIS	Fábio Madeira et al (2015) Bioinformatics
28	KIF1C, Homo sapiens	O43896	1092	S	PRMRRQRsAPDLKES	Catherine Johnson et al (2010) Biochem J.
29	KIF23, Homo sapiens	Q02241	814	S	LRHRRSRsAGDRWVD	Fábio Madeira et al (2015) Bioinformatics
30	KLC2, Homo sapiens	Q9H0B6	545	S	GSLRRSGsFGKLRDA	Fábio Madeira et al (2015) Bioinformatics
31	KLC3, Homo sapiens	Q6P597	431	S	QALRRSSsLSKIRES	Fábio Madeira et al (2015) Bioinformatics
32	KPCE, Homo sapiens	Q02156	368	S	NNIRKALsFDNRGEE	Catherine Johnson et al (2010) Biochem J.
33	KPCG, Homo sapiens	P05129	145	S	VHRRCVRsVPSLCGV	Fábio Madeira et al (2015) Bioinformatics
34	KSR1, Homo sapiens	Q8IVT5	404	S	TRLRRTEsVPSDINN	Catherine Johnson et al (2010) Biochem J.
35	L1CAM, Homo sapiens	P32004	1181	S	GEYRSLEsDNEEKAF	Fábio Madeira et al (2015) Bioinformatics
36	LRFN4, Homo sapiens	Q6PJG9	610	S	AWARRSHsVHGGLLG	Fábio Madeira et al (2015) Bioinformatics
37	LRRK2, Homo sapiens	Q5S007	935	S	NLQRHSNsLGPIFDH	Fábio Madeira et al (2015) Bioinformatics
38	MDM2, Homo sapiens	Q00987	166	S	SSRRRAIsETEENSD	Catherine Johnson et al (2010) Biochem J.
39	MDM4, Homo sapiens	O15151	367	S	PDCRRTIsAPVVRPK	Catherine Johnson et al (2010) Biochem J.
40	MEFV, Homo sapiens	O15553	208	S	VRLRRNAsSAGRLQG	Catherine Johnson et al (2010) Biochem J.
41	MPIP1, Homo sapiens	P30304	107	S	NPMRRIHsLPQKLLG	Fábio Madeira et al (2015) Bioinformatics
42	MPIP2, Homo sapiens	P30305	151	S	FAIRRFQsMPVRLLG	Fábio Madeira et al (2015) Bioinformatics
43	NAC1, Homo sapiens	P32418	392	S	DQARKAVsMHEVNTE	Fábio Madeira et al (2015) Bioinformatics
44	NRIP1, Homo sapiens	P48552	102	S	AAKRKRLsDSIMNLN	Catherine Johnson et al (2010) Biochem J.
45	P85A, Homo sapiens	P27986	83	S	YIGRKKIsPPTPKPR	Fábio Madeira et al (2015) Bioinformatics
46	PAK6, Homo sapiens	Q9NQU5	113	S	TSRRRAQsLGLLGDE	Fábio Madeira et al (2015) Bioinformatics
47	PDE3A, Homo sapiens	Q14432	428	S	IPKRLRRsLPPGLLR	Catherine Johnson et al (2010) Biochem J.
48	PTN3, Homo sapiens	P26045	359	S	PAMRRSLsVEHLETK	Catherine Johnson et al (2010) Biochem J.
49	REM2, Homo sapiens	Q8IYK8	68	S	GAPRRRGsMPVPYKH	Catherine Johnson et al (2010) Biochem J.
50	RGS3, Homo sapiens	P49796	943	S	SLRRRTHsEGSLLQE	Catherine Johnson et al (2010) Biochem J.
51	RGS18, Homo sapiens	Q9NS28	218	S	NLRRRSRsFTCNEFQ	Fábio Madeira et al (2015) Bioinformatics
52	RP3A, Homo sapiens	Q9Y2J0	272	S	AGLRRANsVQASRPA	Catherine Johnson et al (2010) Biochem J.
53	RPTOR, Homo sapiens	Q8N122	722	S	PRLRSVSsYGNIRAV	Catherine Johnson et al (2010) Biochem J.
			792	S	DKMRRASsYSSLNSL	Catherine Johnson et al (2010) Biochem J.
54	RUBIC, Homo sapiens	Q92622	248	S	GSERRSTsFPLSGPP	Fábio Madeira et al (2015) Bioinformatics
55	SNN, Homo sapiens	O75324	44	S	RLQRISQsEDEESIV	Catherine Johnson et al (2010) Biochem J.
56	SOS1, Homo sapiens	Q07889	1161	S	PPRRRPEsAPAESSP	Fábio Madeira et al (2015) Bioinformatics
57	SPTA2, Homo sapiens	Q13813	1302	S	TAERLIQsHPESAED	Fábio Madeira et al (2015) Bioinformatics
58	SYNP2, Homo sapiens	Q9UMS6	611	S	SPTRNMTsPIADFPA	Catherine Johnson et al (2010) Biochem J.
59	TBCD1, Homo sapiens	Q86TI0	237	S	RPMRKSFsQPGLRSL	Catherine Johnson et al (2010) Biochem J.
			596	T	AFRRRANtLSHFPIE	Catherine Johnson et al (2010) Biochem J.
60	TBCD4, Homo sapiens	O60343	642	T	QFRRRAHtFSHPPSS	Catherine Johnson et al (2010) Biochem J.
			341	S	QPRRRHAsAPSHVQP	Catherine Johnson et al (2010) Biochem J.
61	TESK1, Homo sapiens	Q15569	437	S	TPARRCRsLPSSPEL	Catherine Johnson et al (2010) Biochem J.
62	TF65, Homo sapiens	Q04206	45	S	CEGRSAGsIPGERST	Fábio Madeira et al (2015) Bioinformatics
63	TPD53, Homo sapiens	Q16890	137	S	YSIRHSIsMPAMRNS	Catherine Johnson et al (2010) Biochem J.
64	TPH2, Homo sapiens	Q8IWU9	19	S	YWARRGFsLDSAVPE	Catherine Johnson et al (2010) Biochem J.
			104	S	RKSRRRSsEVEIFVD	Catherine Johnson et al (2010) Biochem J.
65	TTP, Homo sapiens	P26651	186	S	PVLRQSIsFSGLPSG	Catherine Johnson et al (2010) Biochem J.
66	TY3H, Homo sapiens	P07101	19	S	KGFRRAVsELDAKQA	Catherine Johnson et al (2010) Biochem J.
Mus
67	Edc3, Mus	Q8K2D3	161	S	SFRRRHNsWSSSSRH	Catherine Johnson et al (2010) Biochem J.
68	KSR1, Mus	Q61097	392	S	ARLRRTEsVPSDINN	Holger Dinkel et al (2012) Nucleic Acids Res.
69	PTN3, Mus	A2ALK8	359	S	PVMRRSLsVERLETK	Fábio Madeira et al (2015) Bioinformatics
70	SYNP2, Mus	Q91YE8	555	S	QMGRSLAsVPQQNGF	Fábio Madeira et al (2015) Bioinformatics
Rattus
71	TESK1, Rattus	Q63572	439	S	TPVRRCRsLPSSPEL	Fábio Madeira et al (2015) Bioinformatics
Non-Mammalian animal proteins reported to interact directly with 14-3-3
72	FOXO, Drosophila melanogaster	Q95V55	190	S	SVRRRAAsMETSRYE	Catherine Johnson et al (2010) Biochem J.
Fungal proteins reported to interact directly with 14-3-3
73	MEI2, Schizosaccharomyces pombe	P08965	527	T	LGMRRSLtVGANASC	Catherine Johnson et al (2010) Biochem J.
Plant proteins reported to interact directly with 14-3-3
74	BZR1, Arabidopsis thaliana	Q8S307	173	S	PSLRISNsCPVTPPV	Catherine Johnson et al (2010) Biochem J.
75	CPK28, Arabidopsis thaliana	Q9FKW4	43	S	STKRRTGsIPCGKRT	Fábio Madeira et al (2015) Bioinformatics
76	KCO1, Arabidopsis thaliana	Q8LBL1	42	S	RRLRRSRsAPRGDCM	Catherine Johnson et al (2010) Biochem J.
Bacterial and Viral proteins reported to interact directly with 14-3-3
77	MATRX, Parainfluenza virus	P16629	359	S	KHRRFVKsNWGLFKK	Fábio Madeira et al (2015) Bioinformatics

### Sheet: Mode III
Mammalian animal proteins reported to interact directly with 14-3-3
Homo sapiens
S. No.	Uniprot Name	Uniprot ID	Site	Residue	Motif Sequence	Reference
1	CDN1B, Homo sapiens	P46527	198	T	PGLRRRQt-------	Catherine Johnson et al (2010) Biochem J.
2	GPR15, Homo sapiens	P49685	359	S	RRRKRSVsL------	Michele Tinti et al (2014) Database
3	IL9R, Homo sapiens	Q01113	520	T	LSKARSWtF------	Holger Dinkel et al (2012) Nucleic Acids Res.
4	KCNK3, Homo sapiens	O14649	393	S	GLMKRRSsV------	Catherine Johnson et al (2010) Biochem J.
5	KCNK9, Homo sapiens	Q9NPC2	373	S	RLMKRRKsV------	Catherine Johnson et al (2010) Biochem J.
6	SLITRK1, Homo sapiens	Q96PX8	695	S	DCGSHSLsD------	Catherine Johnson et al (2010) Biochem J.
7	SNAT, Homo sapiens	Q16613	205	S	HPFLRRNsGC-----	Catherine Johnson et al (2010) Biochem J.
8	TRI32, Homo sapiens	Q13049	651	S	SYHLRRYsTP-----	Fábio Madeira et al (2015) Bioinformatics
Plant proteins reported to interact directly with 14-3-3
9	PMA1, Arabidopsis thaliana	P20649	948	T	DTAGHHYtV------	Catherine Johnson et al (2010) Biochem J.
